# Single-cell and spatiotemporal profile of ovulation in the mouse ovary

**DOI:** 10.1101/2024.05.20.594719

**Authors:** Ruixu Huang, Caroline Elisabeth Kratka, Jeffrey Pea, Cai McCann, Jack Nelson, John P. Bryan, Luhan Tracy Zhou, Daniela D. Russo, Emily J. Zaniker, Achla H. Gandhi, Alex K. Shalek, Brian Cleary, Samouil L. Farhi, Francesca E. Duncan, Brittany A. Goods

## Abstract

Ovulation is a spatiotemporally coordinated process that involves several tightly controlled events, including oocyte meiotic maturation, cumulus expansion, follicle wall rupture and repair, and ovarian stroma remodeling. To date, no studies have detailed the precise window of ovulation at single-cell resolution. Here, we performed parallel single-cell RNA-seq and spatial transcriptomics on paired mouse ovaries across an ovulation time course to map the spatiotemporal profile of ovarian cell types. We show that major ovarian cell types exhibit time-dependent transcriptional states enriched for distinct functions and have specific localization profiles within the ovary. We also identified gene markers for ovulation-dependent cell states and validated these using orthogonal methods. Finally, we performed cell-cell interaction analyses to identify ligand-receptor pairs that may drive ovulation, revealing previously unappreciated interactions. Taken together, our data provides a rich and comprehensive resource of murine ovulation that can be mined for discovery by the scientific community.
