## Supplemental File 1 for "Single-cell and spatiotemporal profile of ovulation in the mouse ovary"

### Sheet: Top_10_markers
	Supplementary Table 1: Gene list in each identified top level cell cluster based on soft clustering analysis.
	Cluster 1	Cluster 2	Cluster 3	Cluster 4	Cluster 5	Cluster 6	Cluster 7	Cluster 8	Cluster 9	Cluster 10	Cluster 11	Cluster 12	Cluster 13	Cluster 14	Cluster 15
	Cumulus 1	Cumulus 2	Endothelial 1	Endothelial 2	Epithelial	Granulosa 1	Granulosa 2	Granulosa 3	Luteal 1	Luteal 2	Myeloid	Stroma 1	Stroma 2	Theca 1	Theca 2
1	Sult1e1	Spp1	Ctla2a	Ccl21a	Crip1	Inhbb	Ptprd	Rbfox1	Gm2a	Edn2	Lyz2	Col1a2	Tagln	Cyp17a1	Akr1b7
2	Nts	Sdc1	Flt1	Mmrn1	Igfbp5	Prkar2b	Kcnq5	Amh	Cst8	Adamts1	Cd74	Mgp	Il11	Gas6	Alas1
3	Tnfaip6	Nupr1	Tm4sf1	Reln	Lgals7	Fshr	Grb14	Hist1h2ap	Cyp11a1	Id2	Apoe	Lama2	Slit3	Aldh1a1	Cyp11a1
4	Robo2	Ptx3	Emcn	Gng11	Krt19	Hsd17b1	Ghr	Slc18a2	Hsd17b7	Prkg2	C1qa	Dcn	Cxcl14	Tcaf1	Star
5	Btc	Lox	Egfl7	Cldn5	Plxna4	Nap1l5	Foxp2	Ano4	Ssu2	S100a6	C1qb	Col1a1	Plac8	Mgarp	Ly6d
6	Pgr	Cited4	Igfbp7	Galnt18	Lgals2	Inhba	Sema5a	Tanc2	Akr1c18	Psap	H2-Aa	Ogn	Pdzrn3	Fabp3	Hao2
7	Areg	Rgcc	Ramp2	Prox1	Lgals1	Grem2	Foxo1	Hist1h2ae	Lhcgr	Rgcc	H2-Ab1	Igfbp7	Cald1	Dnajc15	Rhox8
8	Tac1	Lgals3	Eng	Aqp1	Krt18	Tnni3	Zfp385b	Fam13a	Ptgfr	Ephx2	Tyrobp	Col3a1	Lhfp	Pank1	Abca1
9	Alcam	Pik3c2g	Ehd4	Lyve1	Upk3b	Inha	Pde7b	Mctp1	Idh1	Mt2	Fcer1g	Acta2	Abi1	Nckap5	Cyp51
10	Ptgs2	Ier3	Ptprb	Cavin2	Epcam	Fam13a	Tenm4	Hist1h1b	Sfrp4	Slco2a1	C1qc	Cped1	Tenm3	Akr1cl	Me1
