## Supplemental File 3 for "Single-cell and spatiotemporal profile of ovulation in the mouse ovary"

### Sheet: Top_10_genes_subclusters
Supplementary Table 3: Gene list in each identified cell subcluster based on soft clustering analysis.
	Luteal				Theca
	Recent	Mixed	Mural	Other	Theca_00_1	Theca_00_2	Theca_04	Theca_12
1	Igfbp7	Gm2a	Spp1	Inha	Gas6	Mctp1	Mast4	Spp1
2	Col3a1	Hsd3b1	Adamts1	Nap1l5	Akr1cl	Nr5a2	Gtdc1	Timp1
3	Ifitm3	Cst8	Edn2	Fam13a	Pak3	Fshr	Areg	Tmsb4x
4	Mgp	Ssu2	Vcan	Mctp1	Tcaf1	Inhba	Rnf180	S100a6
5	Plac8	Hsd17b7	Prkg2	Hsd17b1	Lhcgr	Tanc2	Odc1	Plac8
6	Cald1	Aebp1	Sox5	Foxo1	Cyp17a1	Bmpr1b	Jarid2	Sbsn
7	Tagln	Lhcgr	Rhox8	Tenm4	AU020206	Serpine2	Pcsk5	Ephx2
8	Slit3	Bhmt	Mt2	Rbfox1	Gab2	Fst	Slit2	Ybx1
9	Rbms3	Ptgfr	Slco2a1	Prkar2b	Acsbg1	Kcnq5	Tnfaip6	Mt1
10	Acta2	Bst2	Frmd5	Tanc2	Fabp3	Foxo1	Gm12648	Fdps
